# Gene-centric analysis of *Raskinella chloraquaticus* reveals a functionally conserved taxonomic group in global drinking water distribution systems

**DOI:** 10.1101/2025.11.10.687676

**Authors:** Ashwin S Sudarshan, Konstantinos T Konstantinidis, Ameet J Pinto

**Affiliations:** School of Civil and Environmental Engineering, Georgia Institute of Technology, Atlanta, GA 30332, USA; School of Earth and Atmospheric Sciences, Georgia Institute of Technology, Atlanta, GA 30332, USA

**Keywords:** Drinking water microbiology, Metagenomics, Pangenomics, Recombination

## Abstract

A recent metagenomic survey of drinking water systems revealed that a highly prevalent and dominant uncultured bacterial genus (*Raskinella*) was represented globally by a single species (*Raskinella chloraquaticus*). *R. chloraquaticus* comprises of two sub-species groups, Lineages 1 and 2, the former representing a globally prevalent genomovar. The objective of this study was to perform comparative analysis of the gene content of *R. chloraquaticus* to characterize the gene-level diversity and determine factors shaping the diversity of this species. Pangenome analysis revealed that *R. chloraquaticus* possesses a core set of genes that constitute a major portion (87.74%) of the known gene content of the genome. Furthermore, most of the gene diversity of *R. chloraquaticus* is associated with Lineage 2 organisms, which consists of at least four distinct genomovars. Lineage 1 organisms consist of a higher proportion of identical genes than would have been expected if changes primarily occurred through random mutations and thus is potentially indicative of recombination. In contrast, Lineage 2 organisms appear to have emerged through random mutations and display stronger geographic preference. These results indicate that homologous recombination and geographic isolation likely shape the genetic repertoire of *R. chloraquaticus*. Further, the high level of gene conservation in *R. chloraquaticus* may be reflective of highly selective environment in drinking water systems. Thus, *R. chloraquaticus* may represent a model organism to probe selective pressures shaping the drinking water microbiome.
