## Supplemental Table 1 for "Gene-centric analysis of *Raskinella chloraquaticus* reveals a functionally conserved taxonomic group in global drinking water distribution systems"

### Sheet: Table_S1
Table S1: Genome characterestics of R. chloraquaticus MAGs assembled through the drinking water genome catalogue (DWGC).
Genome Name	Completeness (%)	Contamination (%)	Number of contigs	MAG size (Mb)	Max contig length (Kb)	N50 (Kb)	GC content (%)	Nunber of genes	Partial gene count	Fragementation Quality	Comment
RCL_L2_1	100	0.01	103	3.15017	159.63	59.638	60.7	3050	98	LOW INTEGRITY
RCL_L2_2	99.92	0.18	82	3.11403	305.804	72.055	60.75	3046	112	HIGH INTEGRITY
RCL_L2_3	93.79	5.07	363	3.03842	65.976	10.452	60.63	3200	574	LOW INTEGRITY
RCL_L2_4	94.67	0.14	287	2.90551	63.097	14.751	60.49	3015	444	LOW INTEGRITY
RCL_L2_5	98.31	1.14	53	3.28062	233.717	100.749	60.84	3187	11	HIGH INTEGRITY
RCL_L1_1	97.77	0	27	3.17334	431.789	277.849	60.94	3051	29	HIGH INTEGRITY
RCL_L1_2	81.87	2.51	556	2.99312	22.082	6.143	61.18	3428	916	LOW INTEGRITY
RCL_L1_3	100	0	31	3.16783	363.485	160.811	60.98	3048	38	HIGH INTEGRITY	L1 representative MAG
RCL_L1_4	81.93	0.09	44	2.97023	244.522	107.584	60.92	2857	59	HIGH INTEGRITY
RCL_L1_5	96.56	0	21	3.06811	1190.69	355.686	61.01	2927	17	HIGH INTEGRITY
RCL_L1_6	52.16	0	12	1.24712	339.298	197.178	60.5	1217	16	LOW INTEGRITY
RCL_L1_7	93.67	2.99	313	3.42842	60.506	14.893	60.94	3579	479	LOW INTEGRITY
RCL_L1_8	100	1.02	16	3.48471	616.22	381.407	61.03	3351	18	HIGH INTEGRITY
RCL_L1_9	84.7	0.01	17	3.05919	568.187	433.198	60.97	2928	19	HIGH INTEGRITY
RCL_L1_10	95.6	0.46	51	3.11645	204.749	118.128	60.93	2997	63	HIGH INTEGRITY
RCL_L2_6	100	0	59	3.02788	197.438	80.241	60.8	2908	42	HIGH INTEGRITY	L2 representative MAG
RCL_L1_11	99.92	0	37	3.08696	363.289	142.23	60.94	2966	45	HIGH INTEGRITY
RCL_L1_12	99.11	0.6	123	3.16518	152.3	46.593	60.95	3121	208	LOW INTEGRITY
RCL_L1_13	96.51	0	40	3.08812	200.852	115.048	61.01	2968	43	HIGH INTEGRITY
RCL_L2_7	98.32	0.25	90	3.06131	146.706	48.294	60.78	3017	108	HIGH INTEGRITY
RCL_L1_14	63.55	1.74	351	2.54403	110.506	8.807	60.95	2740	588	LOW INTEGRITY
RCL_L2_8	80.38	0.1	185	2.44339	60.514	17.252	60.69	2477	277	LOW INTEGRITY
RCL_L1_15	80.24	4.95	284	2.56729	71.584	12.201	61.07	2747	471	LOW INTEGRITY
RCL_L2_9	70.6	0.18	193	2.02593	57.612	14.234	60.62	2058	286	LOW INTEGRITY
RCL_L2_10	83.37	0	110	2.88319	215.133	50.233	60.74	2825	157	LOW INTEGRITY
RCL_L2_11	100	0.05	65	3.00418	211.639	73.994	60.7	2913	75	HIGH INTEGRITY
RCL_L1_16	99.72	0.01	38	3.07714	308.809	115.245	60.91	2955	54	HIGH INTEGRITY
RCL_L1_17	100	0.02	50	3.25693	341.497	106.557	61.04	3153	66	HIGH INTEGRITY
RCL_L1_18	100	0	40	3.16334	359.289	197.178	60.99	3037	49	HIGH INTEGRITY
RCL_L2_12	99.8	0.07	67	3.27334	248.172	102.576	60.75	3185	85	HIGH INTEGRITY
RCL_L1_19	69.91	0.8	320	2.65336	44.068	10.148	61.03	2808	540	LOW INTEGRITY
RCL_L1_20	100	0.56	39	3.37833	456.518	202.886	60.87	3240	41	HIGH INTEGRITY
RCL_L1_21	95.78	0	23	3.08858	544.469	344.577	60.95	2957	31	HIGH INTEGRITY
RCL_L1_22	85.88	0.11	18	3.13612	864.741	236.097	60.93	3010	22	HIGH INTEGRITY
RCL_L1_23	52.87	0.31	391	1.85413	21.175	5.064	61.25	2131	665	LOW INTEGRITY
RCL_L2_13	57.23	1.16	294	2.10376	39.256	8.535	60.63	2266	489	LOW INTEGRITY
RCL_L1_24	87.54	1.26	159	3.03142	82.914	29.597	60.96	3007	255	LOW INTEGRITY
RCL_L2_14	64.93	0.09	151	2.41169	69.265	23.607	60.79	2420	220	LOW INTEGRITY
RCL_L1_25	89.92	0.02	140	3.03759	105.217	38.619	60.91	3001	229	LOW INTEGRITY
RCL_L2_15	64.83	0.06	334	2.43139	44.806	8.738	60.76	2611	529	LOW INTEGRITY
RCL_L1_26	81.76	0.05	45	2.98499	286.273	110.726	60.99	2888	67	HIGH INTEGRITY
RCL_L2_16	100	0.19	61	3.1199	221.324	83.25	60.77	3055	66	HIGH INTEGRITY
